# Identification of genes involved in the differentiation of R7y and R7p photoreceptor cells in *Drosophila*

**DOI:** 10.1101/748095

**Authors:** James B Earl, Lauren A Vanderlinden, Laura M Saba, Steven G Britt

**Affiliations:** Department of Cell and Developmental Biology, School of Medicine, University of Colorado Anschutz Medical Campus, Aurora, CO, 80045; Department of Biostatistics and Informatics, Colorado School of Public Health, Aurora, CO 80045; Department of Pharmaceutical Sciences, Skaggs School of Pharmacy and Pharmaceutical Sciences, University of Colorado Anschutz Medical Campus, Aurora, CO 80045; Department of Neurology, Department of Ophthalmology, Dell Medical School, University of Texas at Austin, Austin, TX 78712

**Keywords:** Photoreceptor, Cell fate, Gene inactivation, Ectopic expression, Mutant screen

## Abstract

The R7 and R8 photoreceptor cells of the *Drosophila* compound eye mediate color vision. Throughout the majority of the eye, these cells occur in two principal types of ommatidia. Approximately 35% of ommatidia are of the pale type and express Rh3 in R7 cells and Rh5 in R8 cells. The remaining 65% are of the yellow type and express Rh4 in R7 cells and Rh6 in R8 cells. The specification of an R8 cell in a pale or yellow ommatidium depends on the fate of the adjacent R7 cell. However, pale and yellow R7 cells are specified by a stochastic process that requires the genes *spineless*, *tango* and *klumpfuss*. To identify additional genes involved in this process we performed a genetic screen using a collection of 480 *P{EP}* transposon insertion strains. We identified genes that when inactivated and/or ectopically expressed in R7 cells resulted in a significantly altered percentage of Rh3 expressing R7 cells (Rh3%) from wild-type. 53 strains resulted in altered Rh3% in the heterozygous inactivation arm of the screen. 36 strains resulted in altered Rh3% in the ectopic expression arm of the screen, where the P{EP} insertion strains were crossed to a *sevEP-GAL4* driver line. 4 strains showed differential effects between the two screens. Analyses of these results suggest that R7 cell fate specification is sensitive to perturbations in transcription, growth inhibition, glycoprotein ligand binding, WNT signaling, ubiquitin protease activity and Ser/Thr kinase activity, among other diverse signaling and cell biological processes.
