## Supplementary Table S1 for "Identification of genes involved in the differentiation of R7y and R7p photoreceptor cells in *Drosophila*"

### Sheet: 20190414 Udated EP lines FlyBas
INSERTION	FBID_KEY	STOCKS
P{EP}EP1493[EP1493]	FBti0011910	11429 w[1118] P{EP}EP1493[EP1493] Fur2[EP1493]
P{EP}Tpst[EP1218]	FBti0011841	11415 w[1118] P{EP}Tpst[EP1218]
P{EP}SmD2[EP3399]	FBti0011545	17122 w[1118]; P{EP}SmD2[EP3399]
P{EP}Gbeta13F[EP1071]	FBti0007357	10131 w[1118] P{EP}Gbeta13F[EP1071]
P{EP}Snx27[EP1368]	FBti0007406	17002 w[1118] P{EP}Snx27[EP1368]
P{EP}EP334	FBti0007289	-
P{EP}EP1547[EP1547]	FBti0007476	11430 w[1118] P{EP}EP1547[EP1547]
P{EP}Sin3A[EP2387]	FBti0016418	17049 w[1118]; P{EP}Sin3A[EP2387] lncRNA:CR30055[EP2387]
P{EP}lov[EP1162]	FBti0007778	16994 w[1118]; P{EP}lov[EP1162]/CyO
P{EP}Gmap[EP491]	FBti0007318	10130 w[1118] P{EP}Gmap[EP491]
P{EP}CG8602[EP3102]	FBti0008017	17262 w[1118]; P{EP}CG8602[EP3102]
P{EP}Tao[EP1455]	FBti0007462	11458 w[1118] P{EP}Tao[EP1455]
P{EP}sli[EP937]	FBti0007731	-
P{EP}EP1451	FBti0007459	-
P{EP}Sil1[EP762]	FBti0016480	17295 w[1118]; P{EP}Sil1[EP762]
P{EP}Pvf1[EP1624]	FBti0011954	11450 w[1118] P{EP}Pvf1[EP1624]
P{EP}EP912[EP912]	FBti0007338	-
P{EP}EP1398	FBti0011898	10459 P{EP}EP1398 w[1118]
P{EP}CG4928[EP1625]	FBti0007536	-
P{EP}EP511	FBti0010709	-
P{EP}EP1388[EP1388]	FBti0007416	11247 w[1118] P{EP}EP1388[EP1388] CG14434[EP1388] lncRNA:CR45531[EP1388]
P{EP}CG7326[EP1133]	FBti0007375	11453 w[1118] P{EP}CG7326[EP1133]
P{EP}peb[EP55]	FBti0002990	5358 w[1118] P{EP}peb[EP55]
P{EP}GIIIspla2[EP1516]	FBti0011926	17006 w[1118] P{EP}GIIIspla2[EP1516] Traf6[EP1516]
P{EP}betaGlu[EP983]	FBti0016534	17206 w[1118]; P{EP}betaGlu[EP983]
P{EP}dgt5[EP2492]	FBti0011180	17062 w[1118]; P{EP}dgt5[EP2492]
P{EP}Imp[EP760]	FBti0007325	17294 w[1118] P{EP}Imp[EP760]
P{EP}faf[EP381]	FBti0007809	6414 y[d2] w[1118] P{ey-FLP.N}2 P{5xglBS-lacZ.38-1}TPN1; P{EP}faf[EP381]
P{EP}grau[EP688]	FBti0007667	17191 w[1118]; P{EP}grau[EP688]
P{EP}Naa60[EP3301]	FBti0011461	17111 w[1118]; P{EP}Naa60[EP3301]
P{EP}Nmdar1[EP331]	FBti0007801	17112 w[1118]; P{EP}Nmdar1[EP331]
P{EP}beg[EP3444]	FBti0016549	17128 w[1118]; P{EP}beg[EP3444]
P{EP}EP1203	FBti0007388	-
P{EP}hiw[EP1308]	FBti0011851	11421 w[1118] P{EP}hiw[EP1308]
P{EP}CG2930[EP1315]	FBti0011857	-
P{EP}EP1448	FBti0007456	11464 w[1118] P{EP}EP1448
P{EP}EP682[EP682]	FBti0007663	17190 w[1118]; P{EP}EP682[EP682] CCT4[EP682]/CyO
P{EP}Tlk[EP911]	FBti0007337	10087 w[1118] P{EP}Tlk[EP911]
P{EP}EP1405	FBti0007428	17004 w[1118] P{EP}EP1405
P{EP}Atg2[EP3697]	FBti0011778	17156 w[1118]; P{EP}Atg2[EP3697]/TM6B, Tb[1]
P{EP}CG8188[EP1464]	FBti0007468	-
P{EP}und[EP424]	FBti0007589	17168 w[1118]; P{EP}und[EP424]
P{EP}Ugt305A1[EP3676]	FBti0011760	17154 w[1118]; P{EP}Ugt305A1[EP3676]
P{EP}EP3273	FBti0011439	17105 w[1118]; P{EP}EP3273
P{EP}Arp3[EP3640]	FBti0011731	17149 w[1118]; P{EP}Arp3[EP3640]/TM6B, Tb[1]
P{EP}IFT43[EP2315]	FBti0011030	17042 w[1118]; P{EP}IFT43[EP2315] EP2315[EP2315]
P{EP}EP882a P{EP}EP882b	FBti0010732 FBti0010733	17201 w[1118]; P{EP}EP882a P{EP}EP882b/CyO
P{EP}Rab6[EP2397]	FBti0011097	17051 w[1118]; P{EP}Rab6[EP2397]
P{EP}EP3651	FBti0011740	17150 w[1118]; P{EP}EP3651
P{EP}RhoGAP18B[EP1326]	FBti0011868	11455 w[1118] P{EP}RhoGAP18B[EP1326]
P{EP}CHES-1-like[EP1342]	FBti0011882	17217 w[1118] P{EP}CHES-1-like[EP1342]
P{EP}Dredd[EP1412]	FBti0007434	10456 P{EP}Dredd[EP1412] w[1118]
P{EP}EP1397	FBti0007424	-
P{EP}spict[EP2202]	FBti0010934	17033 w[1118]; P{EP}spict[EP2202]
P{EP}CG6678[EP3233]	FBti0011406	17102 w[1118]; P{EP}CG6678[EP3233]/TM6B, Tb[1]
P{EP}Asciz[EP3709]	FBti0011788	-
P{EP}lin-28[EP915]	FBti0016520	17298 w[1118]; P{EP}lin-28[EP915]
P{EP}EP3469	FBti0016559	17131 w[1118]; P{EP}EP3469/TM6B, Tb[1]
P{EP}Nup160[EP372]	FBti0007575	17278 w[1118]; P{EP}Nup160[EP372]/CyO
P{EP}CG9864[EP628]	FBti0007649	17287 w[1118]; P{EP}CG9864[EP628]
P{EP}Traf4[EP578]	FBti0010715	17285 w[1118]; P{EP}Traf4[EP578]
P{EP}p1130[EP1130]	FBti0007374	16988 w[1118] P{EP}p1130[EP1130]
P{EP}CG32549[EP1317]	FBti0011859	11444 w[1118] P{EP}CG32549[EP1317]
P{EP}EP1318[EP1318]	FBti0011860	11234 w[1118] P{EP}EP1318[EP1318]
P{EP}EP1244[EP1244]	FBti0010755	16999 w[1118]; P{EP}EP1244[EP1244]/CyO
P{EP}Syx5[EP2313]	FBti0011029	17041 w[1118]; P{EP}Syx5[EP2313]/CyO
P{EP}EP1148	FBti0007377	-
P{EP}EP3068[EP3068]	FBti0007987	17085 w[1118]; P{EP}EP3068[EP3068]
P{EP}EP3588	FBti0011687	17143 w[1118]; P{EP}EP3588/TM6B, Tb[1]
P{EP}EP3517	FBti0011630	6928 w[1118]; P{EP}EP3517 Fmr1[EP3517]
P{EP}dgo[EP2619]	FBti0011286	17077 w[1118]; P{EP}dgo[EP2619] Prosbeta5[EP2619]
P{EP}EP2444[EP2444]	FBti0011137	17057 w[1118]; P{EP}EP2444[EP2444]
P{EP}svr[EP356]	FBti0007296	10042 P{EP}svr[EP356] asRNA:CR44892[EP356] w[1118]
P{EP}EP382[EP382]	FBti0007301	10057 P{EP}EP382[EP382] w[1118]
P{EP}EP1116	FBti0007372	-
P{EP}EP975	FBti0007345	10128 w[1118] P{EP}EP975
P{EP}EP1450	FBti0007458	11270 w[1118] P{EP}EP1450
P{EP}EP3293	FBti0011457	-
P{EP}E(Pc)[EP608]	FBti0007641	17286 w[1118]; P{EP}E(Pc)[EP608]
P{EP}EP3412	FBti0011557	17125 w[1118]; P{EP}EP3412
P{EP}EP1167a	FBti0011834	-
P{EP}FASN2[EP695]	FBti0007668	17192 w[1118]; P{EP}FASN2[EP695]/CyO
P{EP}Stip1[EP418]	FBti0010706	17166 w[1118]; P{EP}Stip1[EP418]
P{EP}Myo61F[EP3325a] P{EP}Myo61F[EP3325b]	FBti0040398 FBti0011481	17114 w[1118]; P{EP}Myo61F[EP3325a] P{EP}Myo61F[EP3325b]
P{EP}EP1595[EP1595]	FBti0007511	11406 w[1118] P{EP}EP1595[EP1595]
P{EP}CG1523[EP313]	FBti0007799	17091 w[1118]; P{EP}CG1523[EP313]
P{EP}ich[EP1156]	FBti0007928	16993 w[1118]; P{EP}ich[EP1156]
P{EP}Frl[EP697]	FBti0016464	17193 w[1118]; P{EP}Frl[EP697]/TM6B, Tb[1]
P{EP}BuGZ[EP819]	FBti0007703	17198 w[1118]; P{EP}BuGZ[EP819]/CyO
P{EP}EP1425	FBti0007442	17223 w[1118] P{EP}EP1425
P{EP}eas[EP400]	FBti0007306	-
P{EP}Vha16-1[EP2372]	FBti0011077	17244 w[1118]; P{EP}Vha16-1[EP2372]/CyO
P{EP}CHES-1-like[EP1453]	FBti0007461	-
P{EP}EP1321[EP1321]	FBti0011863	11290 w[1118] P{EP}EP1321[EP1321]
P{EP}EP953	FBti0007340	-
P{EP}eca[EP469]	FBti0007825	17282 w[1118]; P{EP}eca[EP469]/TM3, Sb[1]
P{EP}EP1314	FBti0011856	11368 w[1118] P{EP}EP1314
P{EP}EP2427	FBti0011122	-
P{EP}EP995[EP995]	FBti0007883	17209 w[1118]; P{EP}EP995[EP995]/TM6B, Tb[1]
P{EP}CG1146[EP3564]	FBti0011665	17139 w[1118]; P{EP}CG1146[EP3564] Svil[EP3564]
P{EP}eas[EP1319]	FBti0011861	-
P{EP}Pcyt1[EP3346]	FBti0011499	17268 w[1118]; P{EP}Pcyt1[EP3346]/TM6B, Tb[1]
P{EP}Pfrx[EP495]	FBti0007319	-
P{EP}CG11756[EP1610]	FBti0007525	11293 w[1118] P{EP}CG11756[EP1610]
P{EP}Snp[EP2457]	FBti0011150	17060 w[1118]; P{EP}Snp[EP2457]/CyO
P{EP}EP1457[EP1457]	FBti0007463	11239 w[1118] P{EP}EP1457[EP1457]
P{EP}CG43867[EP1498]	FBti0011911	17227 w[1118] P{EP}CG43867[EP1498]
P{EP}egl[EP938]	FBti0007732	17205 w[1118]; P{EP}egl[EP938]/CyO
P{EP}CG2790[EP412]	FBti0007587	17164 w[1118]; P{EP}CG2790[EP412]
P{EP}Prosbeta2[EP3067]	FBti0007986	17084 w[1118]; P{EP}Prosbeta2[EP3067]/TM6B, Tb[1]
P{EP}CBP[EP1201]	FBti0007387	11254 w[1118] P{EP}CBP[EP1201] CG1677[EP1201] lncRNA:CR44357[EP1201]
P{EP}Nab2[EP3716]	FBti0011795	17159 w[1118]; P{EP}Nab2[EP3716]/TM6B, Tb[1]
P{EP}Nlp[EP3555]	FBti0011657	6976 w[1118]; P{EP}Nlp[EP3555]
P{EP}Hnf4[EP2449]	FBti0011142	17249 w[1118]; P{EP}Hnf4[EP2449]
P{EP}c(2)M[EP2115]	FBti0010861	17233 w[1118]; P{EP}c(2)M[EP2115]
P{EP}ben[EP1651]	FBti0007557	11398 w[1118] P{EP}ben[EP1651]
P{EP}Parg[EP351]	FBti0007294	10086 w[1118] P{EP}Parg[EP351]
P{EP}EP420	FBti0007588	17167 w[1118]; P{EP}EP420
P{EP}pico[EP908]	FBti0007336	-
P{EP}bif[EP395]	FBti0007304	10110 w[1118] P{EP}bif[EP395]
P{EP}Pp2A-29B[EP2332]	FBti0011045	17044 w[1118]; P{EP}Pp2A-29B[EP2332]/CyO
P{EP}rut[EP399]	FBti0007305	10126 w[1118] P{EP}rut[EP399]
P{EP}Raf[EP1431]	FBti0007445	17225 w[1118] P{EP}Raf[EP1431]
P{EP}EP3065	FBti0007984	17083 w[1118]; P{EP}EP3065
P{EP}CG2930[EP1352]	FBti0007396	-
P{EP}EP2140	FBti0010878	17026 w[1118]; P{EP}EP2140
P{EP}mtgo[EP1224]	FBti0007795	16998 w[1118]; P{EP}mtgo[EP1224]
P{EP}CG10413[EP2164]	FBti0010899	17030 w[1118]; P{EP}CG10413[EP2164]
P{EP}Pdk1[EP3091]	FBti0008008	17260 w[1118]; P{EP}Pdk1[EP3091]
P{EP}fs(1)N[EP1336]	FBti0011877	10595 P{EP}fs(1)N[EP1336] w[1118]
P{EP}EP3284	FBti0011449	17106 w[1118]; P{EP}EP3284
P{EP}EP3717	FBti0011796	17160 w[1118]; P{EP}EP3717/TM6B, Tb[1]
P{EP}EP426	FBti0007310	-
P{EP}VhaPPA1-1[EP3504]	FBti0011619	17135 w[1118]; P{EP}VhaPPA1-1[EP3504]/TM6B, Tb[1]
P{EP}CG15514[EP1005]	FBti0007886	16985 w[1118]; P{EP}CG15514[EP1005]/TM6B, Tb[1]
P{EP}uzip[EP1153]	FBti0007775	16992 w[1118]; P{EP}uzip[EP1153]
P{EP}EP502	FBti0007611	17172 w[1118]; P{EP}EP502
P{EP}EP1461	FBti0007466	11372 w[1118] P{EP}EP1461
P{EP}Smg5[EP2171]	FBti0010906	17031 w[1118]; P{EP}Smg5[EP2171]
P{EP}CG14478[EP2283]	FBti0011002	17040 w[1118]; P{EP}CG14478[EP2283]
P{EP}EP1467	FBti0007470	17005 w[1118] P{EP}EP1467
P{EP}Naprt[EP2611]	FBti0011279	17075 w[1118]; P{EP}Naprt[EP2611]/CyO
P{EP}spi[EP2378]	FBti0016417	17245 w[1118]; P{EP}spi[EP2378]/CyO
P{EP}EP2185	FBti0010919	17237 w[1118]; P{EP}EP2185
P{EP}CG3776[EP840]	FBti0007712	17199 w[1118]; P{EP}CG3776[EP840]
P{EP}GEFmeso[EP437]	FBti0007594	17169 w[1118]; P{EP}GEFmeso[EP437]
P{EP}CG14207[EP766]	FBti0007327	10147 w[1118] P{EP}CG14207[EP766]
P{EP}Exn[EP3042]	FBti0007970	17081 w[1118]; P{EP}Exn[EP3042]
P{EP}POSH[EP1206]	FBti0007791	16997 w[1118]; P{EP}POSH[EP1206]; l(3)*[*]/TM6B, Tb[1]
P{EP}Vha68-2[EP2364]	FBti0016414	17243 w[1118]; P{EP}Vha68-2[EP2364]/CyO
P{EP}S6KL[EP1563]	FBti0007488	-
P{EP}caz[EP1564]	FBti0011946	17010 w[1118] P{EP}caz[EP1564]
P{EP}EP564	FBti0007853	17181 w[1118]; P{EP}EP564
P{EP}Taldo[EP489]	FBti0007608	17171 w[1118]; P{EP}Taldo[EP489]
P{EP}trol[EP1160]	FBti0007380	11007 P{EP}trol[EP1160] w[1118]
P{EP}Camp[EP2499]	FBti0011185	17063 w[1118]; P{EP}Camp[EP2499]/CyO
P{EP}EP2528	FBti0011211	17067 w[1118]; P{EP}EP2528
P{EP}Cul4[EP2518]	FBti0011202	17253 w[1118]; P{EP}Cul4[EP2518]
P{EP}EP1212	FBti0007391	-
P{EP}SkpA[EP1423]	FBti0007441	17222 w[1118] P{EP}SkpA[EP1423]
P{EP}Ntan1[EP2381]	FBti0011084	17246 w[1118]; P{EP}Ntan1[EP2381]
P{EP}fs(1)h[EP439]	FBti0007313	10097 w[1118] P{EP}fs(1)h[EP439]
P{EP}EP595a[EP595a] P{EP}Pus7[EP595b]	FBti0016916 FBti0007860	17184 w[1118]; P{EP}EP595a[EP595a]; P{EP}Pus7[EP595b]
P{EP}Roc2[EP2487]	FBti0011175	17251 w[1118]; P{EP}Roc2[EP2487]/CyO
P{EP}EP2182[EP2182]	FBti0010916	17032 w[1118]; P{EP}EP2182[EP2182]
P{EP}ATP7[EP308]	FBti0007285	10114 w[1118] P{EP}ATP7[EP308] CG10347[EP308]
P{EP}Taf1[EP421]	FBti0007821	17281 w[1118]; P{EP}Taf1[EP421]/TM3, Sb[1]
P{EP}qless[EP984]	FBti0016535	17207 w[1118]; P{EP}qless[EP984]/TM3, Sb[1] Ser[1]
P{EP}Mef2[EP2002a]	FBti0010759	17230 w[1118]; P{EP}Mef2[EP2002a] P{EP}EP2002b[EP2002b]/CyO
P{EP}Hacd1[EP1118]	FBti0007770	17213 w[1118]; P{EP}Hacd1[EP1118]
P{EP}CG44774[EP425]	FBti0007309	-
P{EP}CG1344[EP2646]	FBti0011309	17079 w[1118]; P{EP}CG1344[EP2646]/CyO
P{EP}CG44837[EP498]	FBti0016438	17283 w[1118]; P{EP}CG44837[EP498]/TM3, Sb[1]
P{EP}EP1337	FBti0011878	11434 w[1118] P{EP}EP1337
P{EP}CG8414[EP525]	FBti0007616	17176 w[1118]; P{EP}CG8414[EP525]/CyO
P{EP}btsz[EP3567]	FBti0011667	17140 w[1118]; P{EP}btsz[EP3567]/TM6B, Tb[+]
P{EP}sdk[EP369]	FBti0007299	10054 P{EP}sdk[EP369] w[1118]
P{EP}Pal2[EP393]	FBti0007581	17163 w[1118]; P{EP}Pal2[EP393]
P{EP}CG4928[EP1341]	FBti0011881	11433 w[1118] P{EP}CG4928[EP1341]
P{EP}lncRNA:CR45478[EP427]	FBti0007311	10081 P{EP}lncRNA:CR45478[EP427] w[1118]
P{EP}EP1593	FBti0007509	11422 w[1118] P{EP}EP1593
P{EP}rho[EP3704]	FBti0011785	17276 w[1118]; P{EP}rho[EP3704]
P{EP}fd3F[EP1198]	FBti0007385	11141 w[1118] P{EP}fd3F[EP1198]
P{EP}Prosalpha1[EP2318]	FBti0011033	17043 w[1118]; P{EP}ProsŒ±1[EP2318]/CyO
P{EP}Ir21a[EP526]	FBti0007617	17177 w[1118]; P{EP}Ir21a[EP526]
P{EP}Rpt1[EP2153]	FBti0010888	17028 w[1118]; P{EP}Rpt1[EP2153] CG17985[EP2153]/CyO
P{EP}ari-1[EP317]	FBti0007286	10142 w[1118] P{EP}ari-1[EP317]
P{EP}Eip63E[EP3656]	FBti0016571	17151 w[1118]; P{EP}Eip63E[EP3656]
P{EP}MESK2[EP2347]	FBti0011058	17241 w[1118]; P{EP}MESK2[EP2347]
P{EP}Dys[EP3397]	FBti0011543	17121 w[1118]; P{EP}Dys[EP3397]/TM6B, Tb[1]
P{EP}CNT2[EP2412]	FBti0011110	17247 w[1118]; P{EP}CNT2[EP2412]/CyO
P{EP}CG5928[EP1083]	FBti0007360	-
P{EP}EcR[EP2509]	FBti0011194	17064 w[1118]; P{EP}EcR[EP2509]
P{EP}Nrx-IV[EP604]	FBti0007863	17185 w[1118]; P{EP}Nrx-IV[EP604]/TM3, Sb[1]
P{EP}rdgBbeta[EP2360]	FBti0011070	17046 w[1118]; P{EP}rdgBbeta[EP2360]
P{EP}Etl1[EP701]	FBti0007670	17289 w[1118]; P{EP}Etl1[EP701]
P{EP}Tnks[EP3476]	FBti0011598	17132 w[1118]; P{EP}Tnks[EP3476]/TM6B, Tb[1]
P{EP}cv[EP1349]	FBti0011887	11237 w[1118] P{EP}cv[EP1349]
P{EP}Klp67A[EP3516]	FBti0011629	17269 w[1118]; P{EP}Klp67A[EP3516]/TM6B, Tb[1]
P{EP}CG11007[EP736]	FBti0007685	17196 w[1118]; P{EP}CG11007[EP736]/CyO
P{EP}phol[EP559]	FBti0007850	17180 w[1118]; P{EP}phol[EP559]
P{EP}EP545	FBti0007847	17178 w[1118]; P{EP}EP545/TM6B, Tb[1]
P{EP}Fas2[EP1462]	FBti0011908	11231 w[1118] P{EP}Fas2[EP1462]
P{EP}Oseg1[EP3616]	FBti0011709	17272 w[1118]; P{EP}Oseg1[EP3616]/TM6B, Tb[1]
P{EP}EP1616	FBti0011952	11280 w[1118] P{EP}EP1616
P{EP}CG5808[EP3222]	FBti0011395	17100 w[1118]; P{EP}CG5808[EP3222]/TM6B, Tb[1]
P{EP}EP2002b[EP2002b]	FBti0010760	17230 w[1118]; P{EP}Mef2[EP2002a] P{EP}EP2002b[EP2002b]/CyO
P{EP}l(1)G0007[EP784]	FBti0007332	10124 w[1118] P{EP}l(1)G0007[EP784]
P{EP}EP1209	FBti0007390	-
P{EP}Eaf[EP2475]	FBti0011164	17250 w[1118]; P{EP}Eaf[EP2475]/CyO
P{EP}EP1402	FBti0011900	-
P{EP}PPP4R2r[EP307]	FBti0007284	10106 w[1118] P{EP}PPP4R2r[EP307]
P{EP}Atg8a[EP362]	FBti0007297	10107 w[1118] P{EP}Atg8a[EP362]
P{EP}EP1350[EP1350]	FBti0007394	11437 w[1118] P{EP}EP1350[EP1350]
P{EP}CG3760[EP548]	FBti0007625	17179 w[1118]; P{EP}CG3760[EP548]
P{EP}Pfdn1[EP570]	FBti0007629	17182 w[1118]; P{EP}Pfdn1[EP570]
P{EP}EP3290	FBti0011455	17107 w[1118]; P{EP}EP3290/TM6B, Tb[1]
P{EP}Arf51F[EP2612]	FBti0011280	17076 w[1118]; P{EP}Arf51F[EP2612]/CyO
P{EP}CG34355[EP3572]	FBti0011672	17141 w[1118]; P{EP}CG34355[EP3572]
P{EP}Prosap[EP2366]	FBti0011073	17047 w[1118]; P{EP}Prosap[EP2366]
P{EP}CG8569[EP1182]	FBti0007784	17215 w[1118]; P{EP}CG8569[EP1182]; l(3)*[*]/TM6B, Tb[1]
P{EP}EP413	FBti0007816	17165 w[1118]; P{EP}EP413/TM3, Sb[1]
P{EP}CG15014[EP671]	FBti0016455	17288 w[1118]; P{EP}CG15014[EP671]
P{EP}GIIIspla2[EP325]	FBti0007288	-
P{EP}Pfrx[EP1150]	FBti0007379	11457 w[1118] P{EP}Pfrx[EP1150]
P{EP}EP1489	FBti0007472	11426 w[1118] P{EP}EP1489
P{EP}Tomosyn[EP1359]	FBti0007401	11357 w[1118] P{EP}Tomosyn[EP1359]
P{EP}cathD[EP2151]	FBti0010886	17234 w[1118]; P{EP}cathD[EP2151]
P{EP}Pka-R2[EP2162]	FBti0010897	17029 w[1118]; P{EP}Pka-R2[EP2162]
P{EP}Drat[EP398]	FBti0007583	17280 w[1118]; P{EP}Drat[EP398]/CyO
P{EP}EP1644a P{EP}EP1644b CG43759[EP1644]	FBti0025488 FBti0025489	11454 w[1118] P{EP}EP1644a P{EP}EP1644b CG43759[EP1644]
P{EP}pAbp[EP310]	FBti0007560	17261 w[1118]; P{EP}pAbp[EP310]
P{EP}alpha-Man-Ia[EP556]	FBti0007323	10103 w[1118] P{EP}Œ±-Man-Ia[EP556]
P{EP}EP1097	FBti0007368	11246 w[1118] P{EP}EP1097
P{EP}CG44325[EP1030]	FBti0007353	10100 w[1118] P{EP}CG44325[EP1030]
P{EP}EP3635	FBti0011727	17147 w[1118]; P{EP}EP3635
P{EP}mRpS25[EP1599]	FBti0007515	11418 w[1118] P{EP}mRpS25[EP1599]
P{EP}Eps-15[EP2513]	FBti0011198	17252 w[1118]; P{EP}Eps-15[EP2513]/CyO
P{EP}EP1356	FBti0007399	-
P{EP}EP3104[EP3104]	FBti0008019	6413 y[d2] w[1118] P{ey-FLP.N}2 P{5xglBS-lacZ.38-1}TPN1; P{EP}EP3104[EP3104]
P{EP}sub[EP616]	FBti0007644	17186 w[1118]; P{EP}sub[EP616]
P{EP}sesB[EP319]	FBti0007287	10108 w[1118] P{EP}sesB[EP319]
P{EP}CG7069[EP3224]	FBti0011397	17266 w[1118]; P{EP}CG7069[EP3224]/TM3, Sb[1] Ser[1]
P{EP}Mbs[EP3727]	FBti0011805	17279 w[1118]; P{EP}Mbs[EP3727]
P{EP}CG8219[EP3072]	FBti0007991	17259 w[1118]; P{EP}CG8219[EP3072]
P{EP}achi[EP2107]	FBti0010854	17025 w[1118]; P{EP}achi[EP2107]
P{EP}EP790	FBti0007333	10119 w[1118] P{EP}EP790
P{EP}RhoGAP71E[EP3492]	FBti0011609	17134 w[1118]; P{EP}RhoGAP71E[EP3492]/TM6B, Tb[+]
P{EP}CCT3[EP754]	FBti0016477	17293 w[1118]; P{EP}CCT3[EP754]/TM3, Sb[1]
P{EP}Tre1[EP496]	FBti0007320	10089 w[1118] P{EP}Tre1[EP496]
P{EP}Cap-G[EP2346]	FBti0011057	17045 w[1118]; P{EP}Cap-G[EP2346]/CyO
P{EP}Herp[EP2450]	FBti0011143	17058 w[1118]; P{EP}Herp[EP2450]
P{EP}Smox[EP1371]	FBti0011892	-
P{EP}Ptp10D[EP1332]	FBti0074135	-
P{EP}AP-1mu[EP1112]	FBti0007917	16987 w[1118]; P{EP}AP-1Œº[EP1112] MBD-like[EP1112]/TM6B, Tb[1]
P{EP}eas[EP770]	FBti0007329	10135 w[1118] P{EP}eas[EP770]
P{EP}amn[EP346]	FBti0007292	10150 w[1118] P{EP}amn[EP346]
P{EP}14-3-3epsilon[EP3578]	FBti0011678	17142 w[1118]; P{EP}14-3-3Œµ[EP3578]/TM6B, Tb[1]
P{EP}Cnx99A[EP3522]	FBti0011634	17136 w[1118]; P{EP}Cnx99A[EP3522]/TM6B, Tb[1]
P{EP}EP732	FBti0010723	17292 w[1118]; P{EP}EP732/CyO
P{EP}Orc3[EP1168]	FBti0007780	17214 w[1118]; P{EP}Orc3[EP1168]
P{EP}Ndf[EP594]	FBti0007637	17183 w[1118]; P{EP}Ndf[EP594]
P{EP}CG1486[EP1192]	FBti0011837	11465 w[1118] P{EP}CG1486[EP1192]
P{EP}m[EP406]	FBti0007308	10113 w[1118] P{EP}m[EP406]
P{EP}Pits[EP1313]	FBti0011855	11355 w[1118] P{EP}Pits[EP1313]
P{EP}EP2599[EP2599]	FBti0011269	17255 w[1118]; P{EP}EP2599[EP2599]
P{EP}gsb-n[EP2362]	FBti0011071	17242 w[1118]; P{EP}gsb-n[EP2362]
P{EP}NaCP60E[EP348]	FBti0007569	17133 w[1118]; P{EP}NaCP60E[EP348] RpL41[EP348]/CyO
P{EP}Sf3b6[EP3457]	FBti0011586	17129 w[1118]; P{EP}Sf3b6[EP3457]/TM6B, Tb[1]
P{EP}DNApol-delta[EP3292]	FBti0021136	17109 w[1118]; P{EP}DNApol-Œ¥[EP3292] Hip14[EP3292]
P{EP}SelR[EP3340]	FBti0011494	17116 w[1118]; P{EP}SelR[EP3340]/TM6B, Tb[1]
P{EP}mahe[EP1347]	FBti0007392	11262 w[1118] P{EP}mahe[EP1347]
P{EP}EP1614	FBti0007528	-
P{EP}sd[EP1088]	FBti0007361	10030 w[1118] P{EP}sd[EP1088]
P{EP}GstT3[EP1525]	FBti0011932	11462 w[1118] P{EP}GstT3[EP1525]
P{EP}CG6178[EP3251]	FBti0011421	17104 w[1118]; P{EP}CG6178[EP3251]/TM6B, Tb[1]
P{EP}CG11070[EP2597]	FBti0011267	17073 w[1118]; P{EP}CG11070[EP2597]
P{EP}dnr1[EP2515]	FBti0021115	17065 w[1118]; P{EP}dnr1[EP2515]/CyO
P{EP}sn[EP1217]	FBti0011840	-
P{EP}Vha13[EP3577]	FBti0011677	17271 w[1118]; P{EP}Vha13[EP3577]/TM6B, Tb[1]
P{EP}CG6961[EP1607]	FBti0007522	17014 w[1118] P{EP}CG6961[EP1607]
P{EP}CG2061[EP1537]	FBti0011939	11291 w[1118] P{EP}CG2061[EP1537]
P{EP}EP3683[EP3683]	FBti0011767	-
P{EP}CG3939[EP1535]	FBti0011938	-
P{EP}CG9650[EP1340]	FBti0011880	-
P{EP}CG5376[EP709]	FBti0016470	17194 w[1118]; P{EP}CG5376[EP709]
P{EP}drpr[EP522]	FBti0007842	17175 w[1118]; P{EP}drpr[EP522] Oseg4[EP522]
P{EP}NO66[EP1316]	FBti0011858	11232 w[1118] P{EP}NO66[EP1316]
P{EP}dsd[EP3400]	FBti0011546	17123 w[1118]; P{EP}dsd[EP3400]/TM6B, Tb[+]
P{EP}Dscam4[EP3362]	FBti0011511	17117 w[1118]; P{EP}Dscam4[EP3362]/TM6B, Tb[1]
P{EP}SNF4Agamma[EP3176]	FBti0011355	17264 w[1118]; P{EP}SNF4AŒ≥[EP3176]
P{EP}ITP[EP2287]	FBti0011006	17239 w[1118]; P{EP}ITP[EP2287]/CyO
P{EP}inaE[EP1101]	FBti0007369	16986 w[1118] P{EP}inaE[EP1101]
P{EP}EP1500	FBti0011913	17228 w[1118] P{EP}EP1500
P{EP}IntS8[EP2090]	FBti0010839	17020 w[1118]; P{EP}IntS8[EP2090]
P{EP}Ptp10D[EP1172]	FBti0007381	11332 w[1118] P{EP}Ptp10D[EP1172]
P{EP}CG10934[EP538]	FBti0010710	17284 w[1118]; P{EP}CG10934[EP538]
P{EP}EP3386	FBti0011532	-
P{EP}CG13623[EP3059]	FBti0007979	17082 w[1118]; P{EP}CG13623[EP3059]/TM6B, Tb[1]
P{EP}MESK4[EP1015]	FBti0007888	17210 w[1118]; P{EP}MESK4[EP1015]
P{EP}TM4SF[EP2638]	FBti0011302	17257 w[1118]; P{EP}TM4SF[EP2638]
P{EP}sdt[EP1143]	FBti0007376	11266 w[1118] P{EP}sdt[EP1143]
P{EP}EP404	FBti0007307	10090 w[1118] P{EP}EP404
P{EP}CG2841[EP1605]	FBti0007520	-
P{EP}EP3317	FBti0011475	17113 w[1118]; P{EP}EP3317
P{EP}CG11486[EP3109]	FBti0008024	17263 w[1118]; P{EP}CG11486[EP3109]/TM6B, Tb[1]
P{EP}hiw[EP1305]	FBti0011848	-
P{EP}CG2924[EP1596]	FBti0007512	17012 P{EP}CG2924[EP1596] w[1118]
P{EP}Dsp1[EP355]	FBti0007295	17270 w[1118] P{EP}Dsp1[EP355]
P{EP}EP3085[EP3085]	FBti0016543	17088 w[1118]; P{EP}EP3085[EP3085]/TM6B, Tb[1]
P{EP}Drak[EP1452]	FBti0007460	-
P{EP}br[EP1515]	FBti0011925	10858 P{EP}br[EP1515] Mur2B[EP1515] w[1118]
P{EP}sea[EP3364]	FBti0011514	17118 w[1118]; P{EP}sea[EP3364] fabp[EP3364]/TM6B, Tb[1]
P{EP}RhoBTB[EP3099]	FBti0008015	17090 w[1118]; P{EP}RhoBTB[EP3099]/TM3, Sb[1]
P{EP}CG32521[EP555]	FBti0007322	10153 w[1118] P{EP}CG32521[EP555]
P{EP}EP773	FBti0007330	-
P{EP}EP2423	FBti0011118	17055 w[1118]; P{EP}EP2423
P{EP}futsch[EP1419]	FBti0007440	10751 P{EP}futsch[EP1419] w[1118]
P{EP}EP1322[EP1322]	FBti0011864	11443 w[1118] P{EP}EP1322[EP1322]
P{EP}EP1526	FBti0011933	11456 w[1118] P{EP}EP1526
P{EP}CG8051[EP991]	FBti0007348	10145 w[1118] P{EP}CG8051[EP991]
P{EP}ATP8A[EP2268]	FBti0010988	17038 w[1118]; P{EP}ATP8A[EP2268] tRNA:Ile-AAT-1-8[EP2268]
P{EP}Ube3a[EP3214]	FBti0011388	17099 w[1118]; P{EP}Ube3a[EP3214]
P{EP}Slbp[EP1045]	FBti0007895	17211 w[1118]; P{EP}Slbp[EP1045]/TM6B, Tb[1]
P{EP}EP3223[EP3223]	FBti0011396	-
P{EP}lama[EP758]	FBti0016479	17197 w[1118]; P{EP}lama[EP758]/TM3, Sb[1]
P{EP}POSH[EP2248]	FBti0010972	17036 w[1118]; P{EP}POSH[EP2248]
P{EP}EP3407	FBti0011553	17124 w[1118]; P{EP}EP3407/TM6B, Tb[1]
P{EP}EP335	FBti0007290	-
P{EP}EP1504[EP1504]	FBti0011916	-
P{EP}Actn[EP1193]	FBti0007384	10894 P{EP}Actn[EP1193] w[1118]
P{EP}kat80[EP620]	FBti0007324	17187 w[1118] P{EP}kat80[EP620]
P{EP}EP993	FBti0007750	17208 w[1118]; P{EP}EP993
P{EP}C3G[EP1613]	FBti0007527	11245 w[1118] P{EP}C3G[EP1613]
P{EP}XNP[EP635]	FBti0007870	17188 w[1118]; P{EP}XNP[EP635]
P{EP}Top3beta[EP1432]	FBti0007446	17226 w[1118] P{EP}Top3beta[EP1432]
P{EP}eRF1[EP3195]	FBti0011372	17265 w[1118]; P{EP}eRF1[EP3195]/TM6B, Tb[1]
P{EP}CG46385[EP2618]	FBti0011285	17256 w[1118]; P{EP}CG46385[EP2618]/CyO
P{EP}dnc[EP973]	FBti0007344	101207 w[1118] P{EP}dnc[EP973]
P{EP}tau[EP3203]	FBti0011379	17098 w[1118]; P{EP}tau[EP3203]
P{EP}ras[EP1093]	FBti0007366	11284 w[1118] P{EP}ras[EP1093]
P{EP}14-3-3epsilon[EP3423]	FBti0011566	17126 w[1118]; P{EP}14-3-3Œµ[EP3423]
P{EP}sesB[EP1577]	FBti0007497	11287 w[1118] P{EP}sesB[EP1577] Ant2[EP1577]
P{EP}otk[EP2017]	FBti0010774	17231 w[1118]; P{EP}otk[EP2017]/CyO
P{EP}CG8230[EP2605]	FBti0016429	17074 w[1118]; P{EP}CG8230[EP2605]
P{EP}lncRNA:CR44999[EP1376]	FBti0011893	-
P{EP}EP882a P{EP}EP882b	FBti0010732 FBti0010733	17201 w[1118]; P{EP}EP882a P{EP}EP882b/CyO
P{EP}CG10576[EP3271]	FBti0011437	17267 w[1118]; P{EP}CG10576[EP3271]
P{EP}EP3063	FBti0007982	17258 w[1118]; P{EP}EP3063/TM6B, Tb[1]
P{EP}Inx7[EP1641]	FBti0007550	-
P{EP}sra[EP3462]	FBti0016556	17130 w[1118]; P{EP}sra[EP3462] Bin1[EP3462]
P{EP}ckd[EP3139]	FBti0011337	-
P{EP}His3.3B[EP1598]	FBti0007514	11274 w[1118] P{EP}His3.3B[EP1598]
P{EP}lncRNA:CR13130[EP2238]	FBti0010965	17035 w[1118]; P{EP}lncRNA:CR13130[EP2238]
P{EP}DNAlig4[EP385]	FBti0007302	10116 w[1118] P{EP}DNAlig4[EP385]
P{EP}Hsc70-3[EP1507]	FBti0011918	-
P{EP}RanGAP[EP1173]	FBti0007782	16995 w[1118]; P{EP}RanGAP[EP1173]/CyO
P{EP}EP1243	FBti0011844	-
P{EP}Akap200[EP2254]	FBti0010977	17037 w[1118]; P{EP}Akap200[EP2254]
P{EP}EDTP[EP2390]	FBti0011091	17050 w[1118]; P{EP}EDTP[EP2390]
P{EP}EP3639[EP3639]	FBti0011730	17148 w[1118]; P{EP}EP3639[EP3639]
P{EP}CG30424[EP755]	FBti0007690	6412 y[d2] w[1118] P{ey-FLP.N}2 P{5xglBS-lacZ.38-1}TPN1; P{EP}CG30424[EP755]
P{EP}EP2570	FBti0011246	17069 w[1118]; P{EP}EP2570
P{EP}fs(1)h[EP1033]	FBti0007355	-
P{EP}Synd[EP877]	FBti0016509	17200 w[1118]; P{EP}Synd[EP877]/TM6B, Tb[1]
P{EP}CG12945[EP3613]	FBti0011706	17145 w[1118]; P{EP}CG12945[EP3613]/TM6B, Tb[1]
P{EP}CG14818[EP1190]	FBti0007383	10875 P{EP}CG14818[EP1190] w[1118]
P{EP}amn[EP971]	FBti0007343	-
P{EP}Top3alpha[EP2272]	FBti0010992	17238 w[1118]; P{EP}Top3Œ±[EP2272]
P{EP}Mnt[EP1623]	FBti0007535	-
P{EP}EP443[EP443]	FBti0007315	10143 w[1118] P{EP}EP443[EP443]
P{EP}EP3236	FBti0011409	17103 w[1118]; P{EP}EP3236
P{EP}EP595a[EP595a] P{EP}Pus7[EP595b]	FBti0016916 FBti0007860	17184 w[1118]; P{EP}EP595a[EP595a]; P{EP}Pus7[EP595b]
P{EP}gwl[EP515]	FBti0007838	17174 w[1118]; P{EP}gwl[EP515]/TM6B, Tb[1]
P{EP}Oda[EP2104]	FBti0021091	17024 w[1118]; P{EP}Oda[EP2104]
P{EP}EP1031	FBti0007354	10140 w[1118] P{EP}EP1031
P{EP}eIF1A[EP935]	FBti0016526	17203 w[1118]; P{EP}eIF1A[EP935]/TM6B, Tb[1]
P{EP}UbcE2H[EP1303]	FBti0011846	17216 w[1118] P{EP}UbcE2H[EP1303]
P{EP}Nup44A[EP2417]	FBti0016421	17053 w[1118]; P{EP}Nup44A[EP2417]
P{EP}EP1338	FBti0011879	11248 w[1118] P{EP}EP1338
P{EP}tyn[EP1421]	FBti0011902	10277 P{EP}tyn[EP1421] w[1118]
P{EP}g[EP514]	FBti0007321	10118 w[1118] P{EP}g[EP514]
P{EP}EP442	FBti0007314	-
P{EP}EP2404	FBti0011102	17052 w[1118]; P{EP}EP2404/CyO
P{EP}homer[EP2141]	FBti0010879	17027 w[1118]; P{EP}homer[EP2141]
P{EP}Oatp30B[EP2644]	FBti0011307	17078 w[1118]; P{EP}Oatp30B[EP2644]
P{EP}CG5180[EP3073]	FBti0007992	17087 w[1118]; P{EP}CG5180[EP3073]/TM6B, Tb[1]
P{EP}side-VIII[EP2424]	FBti0011119	17248 w[1118]; P{EP}side-VIII[EP2424]
P{EP}CanB2[EP774]	FBti0007694	17296 w[1118]; P{EP}CanB2[EP774]
P{EP}EP3632	FBti0021145	17146 w[1118]; P{EP}EP3632 Dsk[EP3632]/TM6B, Tb[1]
P{EP}garz[EP2028]	FBti0010785	17017 w[1118]; P{EP}garz[EP2028]/CyO
P{EP}Cyp1[EP1073]	FBti0007358	10136 w[1118] P{EP}Cyp1[EP1073]
P{EP}sesB[EP1393]	FBti0007420	11286 w[1118] P{EP}sesB[EP1393] Ant2[EP1393]
P{EP}morgue[EP1184]	FBti0007786	16996 w[1118]; P{EP}morgue[EP1184]/CyO
P{EP}EP1174[EP1174]	FBti0011835	10991 P{EP}EP1174[EP1174] w[1118]
P{EP}l(1)G0007[EP764]	FBti0007326	-
P{EP}Moe[EP1652]	FBti0011955	11272 w[1118] P{EP}Moe[EP1652]
P{EP}gzl[EP705]	FBti0016467	-
P{EP}dnc[EP1395]	FBti0007422	11068 w[1118] P{EP}dnc[EP1395]
P{EP}Lar[EP2520]	FBti0011204	17066 w[1118]; P{EP}Lar[EP2520]/CyO
P{EP}magu[EP2277]	FBti0010997	17039 w[1118]; P{EP}magu[EP2277]
P{EP}ago[EP1135]	FBti0007921	16989 w[1118]; P{EP}ago[EP1135]/TM6B, Tb[1]
P{EP}sgg[EP1576]	FBti0007496	11008 P{EP}sgg[EP1576] w[1118]
P{EP}Kdm2[EP3093]	FBti0008010	17089 w[1118]; P{EP}Kdm2[EP3093]/TM6B, Tb[1]
P{EP}CrebB[EP1378]	FBti0007410	-
P{EP}moody[EP1529]	FBti0011935	17007 w[1118] P{EP}moody[EP1529]
P{EP}EP1458	FBti0007464	11427 w[1118] P{EP}EP1458
P{EP}Ctr1A[EP1364]	FBti0007405	11243 w[1118] P{EP}Ctr1A[EP1364]
P{EP}Ect4[EP3610]	FBti0011703	17144 w[1118]; P{EP}Ect4[EP3610]/TM6B, Tb[1]
P{EP}robo2[EP2582]	FBti0011255	17071 w[1118]; P{EP}robo2[EP2582]
P{EP}CG30460[EP2484]	FBti0011172	17061 w[1118]; P{EP}CG30460[EP2484]
P{EP}Ythdc1[EP3725]	FBti0011803	17161 w[1118]; P{EP}Ythdc1[EP3725]/TM6B, Tb[1]
P{EP}CG1640[EP1626]	FBti0007537	-
P{EP}EP970	FBti0007342	10141 w[1118] P{EP}EP970
P{EP}EP366	FBti0007574	17152 w[1118]; P{EP}EP366
P{EP}CG7430[EP3698]	FBti0011779	17275 w[1118]; P{EP}CG7430[EP3698]/TM6B, Tb[1]
P{EP}lola[EP2537]	FBti0011219	17254 w[1118]; P{EP}lola[EP2537]/CyO
P{EP}CG1275[EP373]	FBti0007806	17162 w[1118]; P{EP}CG1275[EP373]
P{EP}CG42336[EP1146]	FBti0021085	16991 w[1118]; P{EP}CG42336[EP1146]
P{EP}Ahcy[EP1007]	FBti0007349	10129 w[1118] P{EP}Ahcy[EP1007] <newline> 101209 w[1118] P{EP}Ahcy[EP1007]
P{EP}EP3183	FBti0011362	-
P{EP}S6KL[EP438]	FBti0007312	10144 w[1118] P{EP}S6KL[EP438] CG6961[EP438]
P{EP}Ptpmeg[EP3542]	FBti0011651	17137 w[1118]; P{EP}Ptpmeg[EP3542]/TM6B, Tb[1]
P{EP}CkIalpha[EP1555]	FBti0007481	17009 w[1118] P{EP}CkIŒ±[EP1555] EP1555[EP1555]
P{EP}Btk29A[EP2167]	FBti0010902	114462 y[d2] w[1118] P{ey-FLP.N}2; P{EP}Btk29A[EP2167] P{neoFRT}40A/CyO y[+]
P{EP}NFAT[EP1329]	FBti0011872	-
P{EP}Dad[EP3196]	FBti0008042	17097 w[1118]; P{EP}Dad[EP3196] e[*]
P{EP}CG1673[EP1023]	FBti0007351	10115 w[1118] P{EP}CG1673[EP1023]
P{EP}Swim[EP2059]	FBti0010812	17018 w[1118]; P{EP}Swim[EP2059]
P{EP}EP444	FBti0007316	17170 w[1118] P{EP}EP444
P{EP}msl-3[EP3144]	FBti0011342	17095 w[1118]; P{EP}msl-3[EP3144]
P{EP}Sec61gamma[EP1511]	FBti0011921	11459 w[1118] P{EP}Sec61Œ≥[EP1511]
P{EP}nrv1[EP2454]	FBti0011147	17059 w[1118]; P{EP}nrv1[EP2454]
P{EP}CG3542[EP719]	FBti0007678	17291 w[1118]; P{EP}CG3542[EP719]/CyO
P{EP}qkr58E-1[EP2103]	FBti0010851	17023 w[1118]; P{EP}qkr58E-1[EP2103] qkr58E-2[EP2103]
P{EP}Edem1[EP1588]	FBti0016575	17011 P{EP}Edem1[EP1588] w[1118]
P{EP}EP2376	FBti0011081	17048 w[1118]; P{EP}EP2376
P{EP}EP1362	FBti0007403	-
P{EP}egh[EP804]	FBti0007334	-
P{EP}CG42699[EP390]	FBti0007303	10091 w[1118] P{EP}CG42699[EP390]
P{EP}l(1)G0289[EP379]	FBti0007300	-
P{EP}epsilonCOP[EP2027]	FBti0010784	17016 w[1118]; P{EP}ŒµCOP[EP2027]
P{EP}EP506	FBti0007613	17173 w[1118]; P{EP}EP506 HSPC300[EP506]
P{EP}Madm[EP3137]	FBti0011335	17093 w[1118]; P{EP}Madm[EP3137]/TM6B, Tb[1]
P{EP}EP1125[EP1125]	FBti0011833	10960 P{EP}EP1125[EP1125] w[1118]
P{EP}CG31549[EP3625]	FBti0011718	17273 w[1118]; P{EP}CG31549[EP3625]
P{EP}Pdp1[EP3389]	FBti0011535	17120 w[1118]; P{EP}Pdp1[EP3389]
P{EP}ec[EP1343]	FBti0011883	17218 w[1118] P{EP}ec[EP1343]
P{EP}alpha-Est10[EP3071]	FBti0007990	17086 w[1118]; P{EP}Œ±-Est10[EP3071]
P{EP}EloB[EP3132]	FBti0008040	17092 w[1118]; P{EP}EloB[EP3132]/TM6B, Tb[+]
P{EP}EP1542	FBti0011943	-
P{EP}RluA-2[EP2102]	FBti0010850	17022 w[1118]; P{EP}RluA-2[EP2102]/CyO
P{EP}Mtl[EP855]	FBti0016504	17297 w[1118]; P{EP}Mtl[EP855]/TM6B, Tb[1]
P{EP}Mnt[EP1558]	FBti0007484	-
P{EP}alpha-Man-Ia[EP1612]	FBti0007526	-
P{EP}EP1429	FBti0007444	17224 w[1118] P{EP}EP1429
P{EP}ssx[EP1437]	FBti0011903	-
P{EP}nej[EP950]	FBti0007339	10102 w[1118] P{EP}nej[EP950] EP950[EP950]
P{EP}CG33926[EP3710]	FBti0011789	17277 w[1118]; P{EP}CG33926[EP3710]/TM6B, Tb[1]
P{EP}EP1400	FBti0007425	11236 w[1118] P{EP}EP1400 P{unk}EP1400-P2 spoon[EP1400]
P{EP}CG9921[EP1016]	FBti0007350	10137 w[1118] P{EP}CG9921[EP1016] EP1016[EP1016]
P{EP}MESR3[EP2221]	FBti0010951	17034 w[1118]; P{EP}MESR3[EP2221]/CyO
P{EP}CG17658[EP730]	FBti0007681	17195 w[1118]; P{EP}CG17658[EP730]/CyO
P{EP}Rabex-5[EP681a] P{EP}slmb[EP681b]	FBti0016460 FBti0040305	17189 w[1118]; P{EP}Rabex-5[EP681a] P{EP}slmb[EP681b]
P{EP}Amph[EP2175]	FBti0010910	17236 w[1118]; P{EP}Amph[EP2175]
P{EP}EP2590	FBti0011262	17072 w[1118]; P{EP}EP2590
P{EP}ckn[EP2095]	FBti0010844	17021 w[1118]; P{EP}ckn[EP2095]
P{EP}Fem-1[EP2065]	FBti0010817	17232 w[1118]; P{EP}Fem-1[EP2065]
P{EP}EP1449	FBti0007457	-
P{EP}boi[EP1385]	FBti0007414	-
P{EP}EP905	FBti0016518	17202 w[1118]; P{EP}EP905/TM3, Sb[1]
P{EP}NimC3[EP2418]	FBti0015334	17054 w[1118]; P{EP}NimC3[EP2418]
P{EP}Reg-5[EP1063]	FBti0007762	17212 w[1118]; P{EP}Reg-5[EP1063]
P{EP}Arts[EP3291]	FBti0011456	17108 w[1118]; P{EP}Arts[EP3291]
P{EP}EP1351	FBti0007395	-
P{EP}CG3534[EP3669]	FBti0011754	17153 w[1118]; P{EP}CG3534[EP3669]/TM6B, Tb[1]
P{EP}CG1632[EP1583]	FBti0007502	11268 w[1118] P{EP}CG1632[EP1583]
P{EP}Ent1[EP2066]	FBti0010818	17019 w[1118]; P{EP}Ent1[EP2066] asRNA:CR45366[EP2066]
P{EP}twf[EP3701]	FBti0011782	17157 w[1118]; P{EP}twf[EP3701]/TM6B, Tb[1]
P{EP}Unr[EP3437]	FBti0011577	17127 w[1118]; P{EP}Unr[EP3437]

### Sheet: Notes
Notes
FB2019_02, released Apr 10, 2019
