## Supplementary Table S3 for "Identification of genes involved in the differentiation of R7y and R7p photoreceptor cells in *Drosophila*"

### Sheet: network.total#connections
Gene	Candidate	Total # Connections	Unique # Connections
ex	yes	31	18
peb	yes	20	17
faf	yes	16	16
Sin3A	yes	18	15
Imp	yes	16	14
sli	yes	18	13
Tao	yes	16	11
hiw	yes	12	10
if	yes	16	9
klu	yes	12	9
Tlk	yes	16	9
Rab6	yes	8	8
Traf4	yes	12	8
RhoGAP18B	yes	8	7
Ras85D	no	7	6
Dredd	yes	5	5
Pvf1	yes	8	5
tgo	yes	7	5
H	no	6	5
bsk	no	5	4
CycE	no	4	4
Diap1	no	4	4
Egfr	no	5	4
N	no	6	4
pnr	no	5	4
Pvr	no	6	4
Atg2	yes	3	3
CG32549	yes	3	3
lin-28	yes	4	3
lin-52	yes	3	3
spict	yes	4	3
Vps15	yes	3	3
aop	no	3	3
Cdc42	no	3	3
drk	no	3	3
Dsor1	no	3	3
hid	no	3	3
Jra	no	3	3
Lkb1	no	3	3
Myc	no	3	3
p53	no	4	3
par-1	no	3	3
pbl	no	3	3
Ppt1	no	3	3
rpr	no	3	3
sima	no	3	3
tkv	no	3	3
Asciz	yes	2	2
CG10420	yes	2	2
CG1806	yes	2	2
CHES-1-like	yes	2	2
Gmap	yes	2	2
hang	yes	2	2
Ada2b	no	2	2
Arf79F	no	2	2
arm	no	4	2
asf1	no	6	2
betaTub56D	no	2	2
Caf1-55	no	3	2
chic	no	4	2
Dcp-1	no	2	2
Df31	no	2	2
dom	no	2	2
Dscam1	no	2	2
E2f1	no	2	2
ed	no	2	2
ft	no	3	2
gig	no	2	2
grim	no	2	2
hep	no	2	2
hpo	no	5	2
imd	no	2	2
Inos	no	2	2
InR	no	3	2
jing	no	2	2
kibra	no	7	2
Kr	no	2	2
kst	no	3	2
LanA	no	3	2
mam	no	2	2
mars	no	4	2
Mec2	no	2	2
Med	no	2	2
Mer	no	4	2
mew	no	5	2
Mob4	no	2	2
mys	no	6	2
Nsf2	no	3	2
p23	no	2	2
park	no	3	2
puc	no	2	2
px	no	2	2
Rab2	no	2	2
Rab5	no	2	2
Rac1	no	2	2
Rae1	no	4	2
rhea	no	2	2
Rho1	no	3	2
rictor	no	2	2
S6kII	no	2	2
Schip1	no	3	2
sd	no	2	2
SERCA	no	2	2
shg	no	3	2
shi	no	2	2
sim	no	3	2
sina	no	2	2
sog	no	2	2
tai	no	2	2
vkg	no	3	2
wit	no	3	2
wnd	no	2	2
wts	no	7	2
yki	no	3	2
CG15514	yes	1	1
dgt5	yes	1	1
EP1388	yes	1	1
GIIIspla2	yes	1	1
grau	yes	1	1
lov	yes	1	1
Naa60	yes	1	1
ss	yes	2	1
Syx5	yes	2	1
